# Cellular and functional dissection of the octopaminergic system in the *Drosophila* brain

**DOI:** 10.64898/2026.02.06.704492

**Authors:** Lesly M. Palacios Castillo, Valentina Fajner, Ezgi Yalbir, Shafana Shahul, Bruce Ruff, Victor Junmyung Lee, Aundrea Koger, Juliet Heller, Kenichi Ishii, Veronica Morad, Max Trask, Carter Warren, Giovanni Frighetto, Mark Frye, Kenta Asahina

## Abstract

Octopamine (OA) is a major biogenic amine in the invertebrate nervous system and is often considered a functional analog of vertebrate noradrenaline. Along with its immediate precursor tyramine (TA), OA influences diverse physiological and behavioral processes, including sensory processing and social behavior. However, understanding the neural basis of its multifunctionality has been constrained by the limited genetic access to defined OA/TA neuron types. Here, we present a curated set of transgenic driver strains that provide selective access to nearly all long-range OA/TA cell types in the brain of common fruit flies, *Drosophila melanogaster*. Using these tools, we map cell-type-specific innervation patterns, compare male and female neuroanatomy, and cross-reference identified neuron types with electron microscopy connectome datasets. As a proof of principle, we show that distinct optic lobe-projecting OA/TA neuron types differentially modulate visually guided behaviors, and we identify a novel OA/TA cell type that suppresses aggression in both sexes. This resource establishes a practical and conceptual foundation for cell-type-resolved analysis of OA/TA circuit function and enables direct integration of genetics, anatomy, and connectomics for studies of neuromodulatory circuit organization.
