## Supplemental Tables for "Cellular and functional dissection of the octopaminergic system in the *Drosophila* brain"

### Sheet: TableS1_Full_genotypes
Supplementary Table S1. List of complete genotypes used in this study
Figure panels	Abbreviated genotype	Complete genotype ("Y" represents the Y chromosome)
Fig. 1A1	OTA-SG01	w1118/w1118; VT001214-p65:AD in attP40/+; R48H11-GAL4:DBD in attP2/20XUAS-CsChrimson:tdTomato in VK00005
Fig. 1A2,3	OTA-SG01	w1118/Y; VT001214-p65:AD in attP40/+; R48H11-GAL4:DBD in attP2/20XUAS-CsChrimson:tdTomato in VK00005
Fig. 1A4,5	OTA-SG01	w1118/Y; VT001214-p65:AD in attP40/+; R48H11-GAL4:DBD in attP2/10X UAS-IVS-mCD8:GFP in VK00005
Fig. 1B1	OTA-SG02	w1118/w1118; VT025975-p65:AD in attP40/+; R48H11-GAL4:DBD in attP2/20XUAS-CsChrimson:tdTomato in VK00005
Fig. 1B2,3	OTA-SG02	w1118/Y; VT025975-p65:AD in attP40/+; R48H11-GAL4:DBD in attP2/20XUAS-CsChrimson:tdTomato in VK00005
Fig. 1B4,5	OTA-SG02	w1118/Y; VT025975-p65:AD in attP40/+; R48H11-GAL4:DBD in attP2/10X UAS-IVS-mCD8:GFP in VK00005
Fig. 1C1	OTA-SG04	w1118/w1118; R38H04-p65:AD in attP40/+; R25B12-GAL4:DBD in attP2/20XUAS-CsChrimson:tdTomato in VK00005
Fig. 1C2	OTA-SG04	w1118/Y; R38H04-p65:AD in attP40/+; R25B12-GAL4:DBD in attP2/20XUAS-CsChrimson:tdTomato in VK00005
Fig. 1C3	OTA-SG04	w1118/Y; R38H04-p65:AD in attP40/+; R25B12-GAL4:DBD in attP2/10X UAS-IVS-mCD8:GFP in VK00005
Fig. 1D1	OTA-SG05	w1118/w1118; R38H04-p65:AD in attP40/+; VT046049-GAL4:DBD in attP2/20XUAS-CsChrimson:tdTomato in VK00005
Fig. 1D2,3	OTA-SG05	w1118/Y; R38H04-p65:AD in attP40/+; VT046049-GAL4:DBD in attP2/20XUAS-CsChrimson:tdTomato in VK00005
Fig. 1D4,5	OTA-SG05	w1118/Y; R38H04-p65:AD in attP40/+; VT046049-GAL4:DBD in attP2/10X UAS-IVS-mCD8:GFP in VK00005
Fig. 1E1	OTA-SG08	w1118/w1118; R24E12-p65:AD in attP40/+;R32C05-GAL4:DBD in attP2/20XUAS-CsChrimson:tdTomato in VK00005
Fig. 1E2,3	OTA-SG08	w1118/Y; R24E12-p65:AD in attP40/+;R32C05-GAL4:DBD in attP2/20XUAS-CsChrimson:tdTomato in VK00005
Fig. 1E4	OTA-SG08	w1118/Y; R24E12-p65:AD in attP40/+;R32C05-GAL4:DBD in attP2/10X UAS-IVS-mCD8:GFP in VK00005
Fig. 1F1	OTA-SG10	w1118/w1118;Tdc2-p65:AD in attP40/+;R24E12-GAL4:DBD in attP2/20XUAS-CsChrimson:tdTomato in VK00005
Fig. 1F2,3	OTA-SG10	w1118/Y;Tdc2-p65:AD in attP40/+;R24E12-GAL4:DBD in attP2/20XUAS-CsChrimson:tdTomato in VK00005
Fig. 1F4	OTA-SG10	w1118/Y;Tdc2-p65:AD in attP40/+;R24E12-GAL4:DBD in attP2/10X UAS-IVS-mCD8:GFP in VK00005
Fig. 1G, I	OTA-SG08	w1118,hs-FLPG5-PEST in attP3/Y; R24E12-p65:AD in attP40-GAL4/+; 10XUAS-FRT-stop-FRT-myr::smGdP-HA in VK00005,10XUAS-FRT-stop-FRT-myr::smGdP-V5-THS-10XUAS-FRT-stop-FRT-myr::smGdP-FLAG in Su(Hw)attP1/ R32C05-GAL4:DBD in attP2
Fig. 2A1,	SS32637	Tdc2-p65ADZp in su(Hw)attP8/w1118;; VT025801-GAL4:DBD in attP2/20XUAS-CsChrimson:tdTomato in VK00005
Fig. 2A2 ,G1	SS32637	Tdc2-p65ADZp in su(Hw)attP8/Y;; VT025801-GAL4:DBD in attP2/20XUAS-CsChrimson:tdTomato in VK00005
Fig. 2A3	SS32637	Tdc2-p65ADZp in su(Hw)attP8/Y;; VT025801-GAL4:DBD in attP2/10X UAS-IVS-mCD8:GFP in VK00005
Fig. 2B1	OTA-SG11	w1118/w1118; VT001214-p65:AD in attP40/+; VT058723-GAL4:DBD in attP2/20XUAS-CsChrimson:tdTomato in VK00005
Fig. 2B2,3, G2	OTA-SG11	w1118/Y; VT001214-p65:AD in attP40/+; VT058723-GAL4:DBD in attP2/20XUAS-CsChrimson:tdTomato in VK00005
Fig. 2B4	OTA-SG11	w1118/Y; VT001214-p65:AD in attP40/+; VT058723-GAL4:DBD in attP2/10X UAS-IVS-mCD8:GFP in VK00005
Fig. 2C1	OTA-SG12	w1118/w1118; VT001214-p65:AD in attP40/+; VT00818-GAL4:DBD in attP2/20XUAS-CsChrimson:tdTomato in VK00005
Fig. 2C2, G3	OTA-SG12	w1118/Y; VT001214-p65:AD in attP40/+; VT00818-GAL4:DBD in attP2/20XUAS-CsChrimson:tdTomato in VK00005
Fig. 2C3	OTA-SG12	w1118/Y; VT001214-p65:AD in attP40/+; VT00818-GAL4:DBD in attP2/10X UAS-IVS-mCD8:GFP in VK00005
Fig. 2D1	OTA-SG13	w1118/w1118; VT001214-p65:AD in attP40/+; VT008469-GAL4:DBD in attP2/20XUAS-CsChrimson:tdTomato in VK00005
Fig. 2D2, G4	OTA-SG13	w1118/Y; VT001214-p65:AD in attP40/+; VT008469-GAL4:DBD in attP2/20XUAS-CsChrimson:tdTomato in VK00005
Fig. 2D3	OTA-SG13	w1118/Y; VT001214-p65:AD in attP40/+; VT008469-GAL4:DBD in attP2/10X UAS-IVS-mCD8:GFP in VK00005
Fig. 2E1	OTA-SG14	w1118/w1118; VT001214-p65:AD in attP40/+; R60D12-GAL4:DBD in attP2/20XUAS-CsChrimson:tdTomato in VK00005
Fig. 2E2	OTA-SG14	w1118/Y; VT001214-p65:AD in attP40/+; R60D12-GAL4:DBD in attP2/20XUAS-CsChrimson:tdTomato in VK00005
Fig. 2E3	OTA-SG14	w1118/Y; VT001214-p65:AD in attP40/+; R60D12-GAL4:DBD in attP2/10X UAS-IVS-mCD8:GFP in VK00005
Fig. 2F1	OTA-SG15	w1118/w1118; R12G04-p65:AD in attP40/+; VT019841-GAL4:DBD in attP2/20XUAS-CsChrimson:tdTomato in VK00005
Fig. 2F2,3, G5	OTA-SG15	w1118/Y; R12G04-p65:AD in attP40/+; VT019841-GAL4:DBD in attP2/20XUAS-CsChrimson:tdTomato in VK00005
Fig. 2F4,5	OTA-SG15	w1118/Y; R12G04-p65:AD in attP40/+; VT019841-GAL4:DBD in attP2/10X UAS-IVS-mCD8:GFP in VK00005
Fig. 2G6	OTA-SG03	w1118/Y; VT025975-p65AD in attP40/+; VT040554-GAL4:DBD in attP2/20XUAS-CsChrimson:tdTomato in VK00005
Fig. 3A1	SS48831	w1118/w1118; VT058563-p65:AD in attP40/+; VT002471-GAL4:DBD in attP2/20XUAS-CsChrimson:tdTomato in VK00005
Fig. 3A2	SS48831	w1118/Y; VT058563-p65:AD in attP40/+; VT002471-GAL4:DBD in attP2/20XUAS-CsChrimson:tdTomato in VK00005
Fig. 3A3	SS48831	w1118/Y; VT058563-p65:AD in attP40/+; VT002471-GAL4:DBD in attP2/10X UAS-IVS-mCD8:GFP in VK00005
Fig. 3B1	OTA-SG16	w1118/w1118; VT058563-p65:AD in attP40/+; VT002471-GAL4:DBD in attP2/20XUAS-CsChrimson:tdTomato in VK00005
Fig. 3B2	OTA-SG16	w1118/Y; VT058563-p65:AD in attP40/+; VT002471-GAL4:DBD in attP2/20XUAS-CsChrimson:tdTomato in VK00005
Fig. 3B3,4	OTA-SG16	w1118/Y; VT058563-p65:AD in attP40/+; VT002471-GAL4:DBD in attP2/10X UAS-IVS-mCD8:GFP in VK00005
Fig. 3C1	OTA-SG20	w1118/w1118; R95A10-p65:AD in attP40/+; VT011128-GAL4:DBD in attP2/20XUAS-CsChrimson:tdTomato in VK00005
Fig. 3C2	OTA-SG20	w1118/Y; R95A10-p65:AD in attP40/+; VT011128-GAL4:DBD in attP2/20XUAS-CsChrimson:tdTomato in VK00005
Fig. 3C3	OTA-SG20	w1118/Y; R95A10-p65:AD in attP40/+; VT011128-GAL4:DBD in attP2/10X UAS-IVS-mCD8:GFP in VK00005
Fig. 3D1	OTA-SG23	w1118/w1118; Tdc2-p65:AD in attP40/+; VT040004-GAL4:DBD in attP2/20XUAS-CsChrimson:tdTomato in VK00005
Fig. 3D2	OTA-SG23	w1118/Y; Tdc2-p65:AD in attP40/+; VT040004-GAL4:DBD in attP2/20XUAS-CsChrimson:tdTomato in VK00005
Fig. 3D3	OTA-SG23	w1118/Y; Tdc2-p65:AD in attP40/+; VT040004-GAL4:DBD in attP2/10X UAS-IVS-mCD8:GFP in VK00005
Fig. 3E1	OTA-SG25	w1118/w1118; Tdc2-p65:AD in attP40/+; VT040560-GAL4:DBD in attP2/20XUAS-CsChrimson:tdTomato in VK00005
Fig. 3E2	OTA-SG25	w1118/Y; Tdc2-p65:AD in attP40/+; VT040560-GAL4:DBD in attP2/20XUAS-CsChrimson:tdTomato in VK00005
Fig. 3E3	OTA-SG25	w1118/Y; Tdc2-p65:AD in attP40/+; VT040560-GAL4:DBD in attP2/10X UAS-IVS-mCD8:GFP in VK00005
Fig. 3F1	OTA-SG28	w1118/w1118; R23A05-p65:AD in attP40/+; R76H04-GAL4:DBD in attP2/20XUAS-CsChrimson:tdTomato in VK00005
Fig. 3F2	OTA-SG28	w1118/Y; R23A05-p65:AD in attP40/+; R76H04-GAL4:DBD in attP2/20XUAS-CsChrimson:tdTomato in VK00005
Fig. 3F3	OTA-SG28	w1118/Y; R23A05-p65:AD in attP40/+; R76H04-GAL4:DBD in attP2/10X UAS-IVS-mCD8:GFP in VK00005
Fig. 3G1	OTA-SG30	w1118/w1118; VT018764-p65:AD in attP40/+; VT002471-GAL4:DBD in attP2/20XUAS-CsChrimson:tdTomato in VK00005
Fig. 3G2	OTA-SG30	w1118/Y; VT018764-p65:AD in attP40/+; VT002471-GAL4:DBD in attP2/20XUAS-CsChrimson:tdTomato in VK00005
Fig. 3G3	OTA-SG30	w1118/Y; VT018764-p65:AD in attP40/+; VT002471-GAL4:DBD in attP2/10X UAS-IVS-mCD8:GFP in VK00005
Fig. 3H1	OTA-SG26	w1118/w1118; VT046248-p65:AD in attP40/+; VT058566-GAL4:DBD in attP2/20XUAS-CsChrimson:tdTomato in VK00005
Fig. 3H2	OTA-SG26	w1118/Y; VT046248-p65:AD in attP40/+; VT058566-GAL4:DBD in attP2/20XUAS-CsChrimson:tdTomato in VK00005
Fig. 3H3,4	OTA-SG26	w1118/Y; VT046248-p65:AD in attP40/+; VT058566-GAL4:DBD in attP2/10X UAS-IVS-mCD8:GFP in VK00005
Fig. 3I1	OTA-SG33	w1118/w1118; Tdc2-p65:AD in attP40/+; VT031157-GAL4:DBD in attP2/20XUAS-CsChrimson:tdTomato in VK00005
Fig. 3I2	OTA-SG33	w1118/Y; Tdc2-p65:AD in attP40/+; VT031157-GAL4:DBD in attP2/20XUAS-CsChrimson:tdTomato in VK00005
Fig. 3I3	OTA-SG33	w1118/Y; Tdc2-p65:AD in attP40/+; VT031157-GAL4:DBD in attP2/10X UAS-IVS-mCD8:GFP in VK00005
Fig. 3J1	OTA-SG35	w1118/w1118; Tdc2-p65:AD in attP40/+; VT000688-GAL4:DBD in attP2/20XUAS-CsChrimson:tdTomato in VK00005
Fig. 3J2	OTA-SG35	w1118/Y; Tdc2-p65:AD in attP40/+; VT000688-GAL4:DBD in attP2/20XUAS-CsChrimson:tdTomato in VK00005
Fig. 3J3	OTA-SG35	w1118/Y; Tdc2-p65:AD in attP40/+; VT000688-GAL4:DBD in attP2/10X UAS-IVS-mCD8:GFP in VK00005
Fig. 4A1	SS01545	w1118/w1118; VT001615-p65:AD in attP40/+; VT043132-GAL4:DBD in attP2/20XUAS-CsChrimson:tdTomato in VK00005
Fig. 4A2,3	SS01545	w1118/Y; VT001615-p65:AD in attP40/+; VT043132-GAL4:DBD in attP2/20XUAS-CsChrimson:tdTomato in VK00005
Fig. 4A4	SS01545	w1118/Y; VT001615-p65:AD in attP40/+; VT043132-GAL4:DBD in attP2/10X UAS-IVS-mCD8:GFP in VK00005
Fig. 4B1	OTA-SG39	w1118/w1118; R16F08-p65:AD in attP40/+; VT031493-GAL4:DBD in attP2/20XUAS-CsChrimson:tdTomato in VK00005
Fig. 4B2,3	OTA-SG39	w1118/Y; R16F08-p65:AD in attP40/+; VT031493-GAL4:DBD in attP2/20XUAS-CsChrimson:tdTomato in VK00005
Fig. 4B4	OTA-SG39	w1118/Y; R16F08-p65:AD in attP40/+; VT031493-GAL4:DBD in attP2/10X UAS-IVS-mCD8:GFP in VK00005
Fig. 4C1	SS58292	w1118/w1118; VT002692-p65:AD in attP40/+; VT019841-GAL4:DBD in attP2/20XUAS-CsChrimson:tdTomato in VK00005
Fig. 4C2,3	SS58292	w1118/Y; VT002692-p65:AD in attP40/+; VT019841-GAL4:DBD in attP2/20XUAS-CsChrimson:tdTomato in VK00005
Fig. 4C4	SS58292	w1118/Y; VT0026928-p65:AD in attP40/+; VT019841-GAL4:DBD in attP2/10X UAS-IVS-mCD8:GFP in VK00005
Fig. 4D1	OTA-SG31	w1118/w1118; VT046248-p65:AD in attP40/+; VT058554-GAL4:DBD in attP2/20XUAS-CsChrimson:tdTomato in VK00005
Fig. 4D2,3	OTA-SG31	w1118/Y; VT046248-p65:AD in attP40/+; VT058554-GAL4:DBD in attP2/20XUAS-CsChrimson:tdTomato in VK00005
Fig. 4D4	OTA-SG31	w1118/Y; VT046248-p65:AD in attP40/+; VT058554-GAL4:DBD in attP2/10X UAS-IVS-mCD8:GFP in VK00005
Fig. 4E1	OTA-SG37	w1118/w1118; VT025925-p65:AD in attP40/+; VT019841-GAL4:DBD in attP2/20XUAS-CsChrimson:tdTomato in VK00005
Fig. 4E2,3	OTA-SG37	w1118/Y; VT025925-p65:AD in attP40/+; VT019841-GAL4:DBD in attP2/20XUAS-CsChrimson:tdTomato in VK00005
Fig. 4E4,5	OTA-SG37	w1118/Y; VT025925-p65:AD in attP40/+; VT019841-GAL4:DBD in attP2/10X UAS-IVS-mCD8:GFP in VK00005
Fig. 4F1	OTA-SG38	w1118/w1118; R12G04-p65:AD in attP40/+; VT013878-GAL4:DBD in attP2/20XUAS-CsChrimson:tdTomato in VK00005
Fig. 4F2,3	OTA-SG38	w1118/Y; R12G04-p65:AD in attP40/+; VT013878-GAL4:DBD in attP2/20XUAS-CsChrimson:tdTomato in VK00005
Fig. 4F4,5	OTA-SG38	w1118/Y; R12G04-p65:AD in attP40/+; VT013878-GAL4:DBD in attP2/10X UAS-IVS-mCD8:GFP in VK00005
Fig. 4G1, I3	OTA-SG37 (single cell clones)	w1118,hs-FLPG5-PEST in attP3/Y;VT025925:AD in attP40-GAL4/+; 10XUAS-FRT-stop-FRT-myr::smGdP-HA in VK00005,10XUAS-FRT-stop-FRT-myr::smGdP-V5-THS-10XUAS-FRT-stop-FRT-myr::smGdP-FLAG in Su(Hw)attP1/ VT019841-GAL4:DBD in attP2
Fig. 4G2,3, I1,2	Tdc2-GAL4 (single cell clones)	w1118, hs-FLPG5-PEST in attP3/Y;Tdc2-GAL4/+; 10XUAS-FRT-stop-FRT-myr::smGdP-HA in VK00005,10XUAS-FRT-stop-FRT-myr::smGdP-V5-THS-10XUAS-FRT-stop-FRT-myr::smGdP-FLAG in Su(Hw)attP1/ +
Fig. 4K, L	OTA-SG38 (single cell clones)	w1118,hs-FLPG5-PEST in attP3/Y; R12G04-p65:AD in attP40-GAL4/+; 10XUAS-FRT-stop-FRT-myr::smGdP-HA in VK00005,10XUAS-FRT-stop-FRT-myr::smGdP-V5-THS-10XUAS-FRT-stop-FRT-myr::smGdP-FLAG in Su(Hw)attP1/ VT013878-GAL4:DBD in attP2
Fig. 6B	OTA-SG01→20X UAS-CsChrimson:tdTomato	w+/Y; VT001214-p65:AD in attP40/+; R48H11-GAL4:DBD in attP2/20XUAS-CsChrimson:tdTomato in VK00005
	OTA-SG01→20X UAS>stop>CsChrimson:tdTomato	w+/Y; VT001214-p65:AD in attP40/+; R48H11-GAL4:DBD in attP2/20xUAS>myr:TopHAT2>CsChrimson:tdT in VK00005
	OTA-SG02→20X UAS-CsChrimson:tdTomato	w+/Y; VT025975-p65:AD in attP40/+; R48H11-GAL4:DBD in attP2/20XUAS-CsChrimson:tdTomato in VK00005
	OTA-SG02→20X UAS>stop>CsChrimson:tdTomato	w+/Y; VT025975-p65:AD in attP40/+; R48H11-GAL4:DBD in attP2/20xUAS>myr:TopHAT2>CsChrimson:tdT in VK00005
	OTA-SG04→20X UAS-CsChrimson:tdTomato	w+/Y; R38H04-p65:AD in attP40/+; R25B12-GAL4:DBD in attP2/20XUAS-CsChrimson:tdTomato in VK00005
	OTA-SG04→20X UAS>stop>CsChrimson:tdTomato	w+/Y; R38H04-p65:AD in attP40/+; R25B12-GAL4:DBD in attP2/20xUAS>myr:TopHAT2>CsChrimson:tdT in VK00005
	OTA-SG05→20X UAS-CsChrimson:tdTomato	w+/Y; R38H04-p65:AD in attP40/+; VT046049-GAL4:DBD in attP2/20XUAS-CsChrimson:tdTomato in VK00005
	OTA-SG05→20X UAS>stop>CsChrimson:tdTomato	w+/Y; R38H04-p65:AD in attP40/+; VT046049-GAL4:DBD in attP2/20xUAS>myr:TopHAT2>CsChrimson:tdT in VK00005
	SS01545→20X UAS-CsChrimson:tdTomato	w+/Y; VT001615-p65:AD in attP40/+; VT043132-GAL4:DBD in attP2/20XUAS-CsChrimson:tdTomato in VK00005
	SS01545→20X UAS>stop>CsChrimson:tdTomato	w+/Y; VT001615-p65:AD in attP40/+; VT043132-GAL4:DBD in attP2/20xUAS>myr:TopHAT2>CsChrimson:tdT in VK00005
	OTA-SG08→20X UAS-CsChrimson:tdTomato	w+/Y; R24E12-p65:AD in attP40/+;R32C05-GAL4:DBD in attP2/20XUAS-CsChrimson:tdTomato in VK00005
	OTA-SG08→20X UAS>stop>CsChrimson:tdTomato	w+/Y; R24E12-p65:AD in attP40/+;R32C05-GAL4:DBD in attP2/20xUAS>myr:TopHAT2>CsChrimson:tdT in VK00005
	OTA-SG09→20X UAS-CsChrimson:tdTomato	w+/Y; VT001214-p65:AD in attP40/+;R24E12-GAL4:DBD in attP2/20XUAS-CsChrimson:tdTomato in VK00005
	OTA-SG09→20X UAS>stop>CsChrimson:tdTomato	w+/Y; VT001214-p65:AD in attP40/+;R24E12-GAL4:DBD in attP2/20XUAS-CsChrimson:tdTomato in VK00005
	OTA-SG09→20X UAS>stop>CsChrimson:tdTomato	w+/Y; VT001214-p65:AD in attP40/+;R24E12-GAL4:DBD in attP2/20xUAS>myr:TopHAT2>CsChrimson:tdT in VK00005
	OTA-SG10→20X UAS-CsChrimson:tdTomato	w+/Y;Tdc2-p65:AD in attP40/+;R24E12-GAL4:DBD in attP2/20XUAS-CsChrimson:tdTomato in VK00005
	OTA-SG10→20X UAS>stop>CsChrimson:tdTomato	w+/Y;Tdc2-p65:AD in attP40/+;R24E12-GAL4:DBD in attP2/20XUAS-CsChrimson:tdTomato in VK00005
Fig. 6C	OTA-SG08→20X UAS-CsChrimson:tdTomato	w+/w+; R24E12-p65:AD in attP40/+;R32C05-GAL4:DBD in attP2/20XUAS-CsChrimson:tdTomato in VK00005
	OTA-SG08→20X UAS>stop>CsChrimson:tdTomato	w+/w+; R24E12-p65:AD in attP40/+;R32C05-GAL4:DBD in attP2/20xUAS>myr:TopHAT2>CsChrimson:tdT in VK00005
Fig. 6D	ASM1; VL1/2 (OTA-SG01)	w1118/Y; VT001214-p65:AD in attP40/+; R48H11-GAL4:DBD in attP2/10XUAS-IVS-syn21GFPp10 in VK00005
	ASM2/3 (OTA-SG04)	w1118/Y; R38H04-p65:AD in attP40/+; R25B12-GAL4:DBD in attP2/10XUAS-IVS-syn21GFPp10 in VK00005
	ASM4/5 (OTA-SG08)	w1118/Y; R24E12-p65:AD in attP40/+;R32C05-GAL4:DBD in attP2/10XUAS-IVS-syn21GFPp10 in VK00005
Fig. 7	Empty→20X UAS-CsChrimson:tdTomato	w+/Y;p65.AD.Uw in attp40/+;GAL4.DBD.Uw in attp2/20xUAS-IVS-Syn21-Chrimson::tdTomato in VK00005
	SS32637→20X UAS-CsChrimson:tdTomato	w, Tdc2-p65ADZp in su(Hw)attP8/Y;;VT025801-GAL4:DBD in attP2/20xUAS-IVS-Syn21-Chrimson::tdTomato in VK00005
	OTA-SG11→20X UAS-CsChrimson:tdTomato	w+/Y;VT001214-p65:AD in attP40/+;VT058723-GAL4:DBD in attP2/20xUAS-IVS-Syn21-Chrimson::tdTomato in VK00005
	Empty→10X UAS-eGFP-Kir2.1	w+/Y;p65.AD.Uw in attp40/+;GAL4.DBD.Uw in attp2/10XUAS-IVS-eGFP-Kir2.1 in attP2
	SS32637→10X UAS-eGFP-Kir2.1	w, Tdc2-p65ADZp in su(Hw)attP8/7;;VT025801-GAL4:DBD in attP2/10XUAS-IVS-eGFP-Kir2.1 in attP2
	OTA-SG11→10X UAS-eGFP-Kir2.1	w+/Y;VT001214-p65:AD in attP40/+;VT058723-GAL4:DBD in attP2/10XUAS-IVS-eGFP-Kir2.1 in attP2
Supplementary Figure	Abbreviated genotype	Complete genotype ("Y" represents the Y chromosome)
Suppl. Fig. S1 A, S3 B, S4 A, S6	Vmat-GAL4	w1118/Y; Mi{Trojan-GAL4.0}Vmat[MI07680-TG4.0]/+; 10XUAS-IVS-Syn21-GFP-p10 (attP2)/+
Suppl. Fig. S1 B	Tdc2-GAL4; VGluT-LexA	w1118/Y;Tdc2-GAL4/Mi{Trojan-lexA:QFAD.2}VGlut1[MI04979-TlexA:QFAD.2]; 13XLexAop2-nls-GFP (VK00040)/10XUAS-IVS-nls:tdTomato (VK00033)
Suppl. Fig. S1 C	Tdc2-GAL4; ChAT-LexA	w1118/Y;Tdc2-GAL4/10XUAS-IVS-nls:tdTomato (VK00022); 13XLexAop2-nls:GFP (VK00040)/Mi{Trojan-lexA:QFAD.0}ChAT[MI04508-TlexA:QFAD.0] CG7715[MI04508-TlexA:QFAD.0-X]
Suppl. Fig. S1 D	Tdc2-GAL4; GAD1-LexA	w1118/Y;Tdc2-GAL4/10XUAS-IVS-nls:tdTomato (VK00022); 13XLexAop2-nls:GFP (VK00040)/ Mi{Trojan-lexA:QFAD.2}Gad1[MI09277-TlexA:QFAD.2]
Suppl. Fig. S2 A1	OTA-SG03	w1118/w1118; VT025975-p65:AD in attP40/+; VT040554-GAL4:DBD in attP2/20XUAS-CsChrimson:tdTomato in VK00005
Suppl. Fig. S2 A2,3	OTA-SG03	w1118/Y; VT025975-p65:AD in attP40/+; VT040554-GAL4:DBD in attP2/20XUAS-CsChrimson:tdTomato in VK00005
Suppl. Fig. S2 A4,5	OTA-SG03	w1118/Y; VT025975-p65:AD in attP40/+; VT040554-GAL4:DBD in attP2/10X UAS-IVS-mCD8:GFP in VK00005
Suppl. Fig. S2 B1	OTA-SG07	w1118/w1118; VT025975-p65:AD in attP40/+; R55H05-GAL4:DBD in attP2/20XUAS-CsChrimson:tdTomato in VK00005
Suppl. Fig. S2 B2,3	OTA-SG07	w1118/Y; VT025975-p65:AD in attP40/+; R55H05-GAL4:DBD in attP2/20XUAS-CsChrimson:tdTomato in VK00005
Suppl. Fig. S2 B4,5	OTA-SG07	w1118/Y; VT025975-p65:AD in attP40/+; R55H05-GAL4:DBD in attP2/10X UAS-IVS-mCD8:GFP in VK00005
Suppl. Fig. S2 C1	OTA-SG06	w1118/w1118; R25B12-p65:AD in attP40/+; VT014706-GAL4:DBD in attP2/20XUAS-CsChrimson:tdTomato in VK00005
Suppl. Fig. S2 C2,3	OTA-SG06	w1118/Y; R25B12-p65:AD in attP40/+; VT014706-GAL4:DBD in attP2/20XUAS-CsChrimson:tdTomato in VK00005
Suppl. Fig. S2 C4,5	OTA-SG06	w1118/Y; R25B12-p65:AD in attP40/+; VT014706-GAL4:DBD in attP2/10X UAS-IVS-mCD8:GFP in VK00005
Suppl. Fig. S2 D1	OTA-SG09	w1118/w1118; VT001214-p65:AD in attP40/+;R24E12-GAL4:DBD in attP2/20XUAS-CsChrimson:tdTomato in VK00005
Suppl. Fig. S2 D2,3	OTA-SG09	w1118/Y; VT001214-p65:AD in attP40/+;R24E12-GAL4:DBD in attP2/20XUAS-CsChrimson:tdTomato in VK00005
Suppl. Fig. S2 D4	OTA-SG09	w1118/Y; VT001214-p65:AD in attP40/+;R24E12-GAL4:DBD in attP2/10X UAS-IVS-mCD8:GFP in VK00005
Suppl. Fig. S2 E1	OTA-SG17	w1118/w1118; VT025925-p65:AD in attP40/+;VT014093-GAL4:DBD in attP2/20XUAS-CsChrimson:tdTomato in VK00005
Suppl. Fig. S2 E2	OTA-SG17	w1118/Y; VT025925-p65:AD in attP40/+;VT014093-GAL4:DBD in attP2/20XUAS-CsChrimson:tdTomato in VK00005
Suppl. Fig. S2 E3,4	OTA-SG17	w1118/Y; VT025925-p65:AD in attP40/+;VT014093-GAL4:DBD in attP2/10X UAS-IVS-mCD8:GFP in VK00005
Suppl. Fig. S2 F1	OTA-SG18	w1118/w1118; VT025925-p65:AD in attP40/+;VT058566-GAL4:DBD in attP2/20XUAS-CsChrimson:tdTomato in VK00005
Suppl. Fig. S2 F2	OTA-SG18	w1118/Y; VT025925-p65:AD in attP40/+;VT058566-GAL4:DBD in attP2/20XUAS-CsChrimson:tdTomato in VK00005
Suppl. Fig. S2 F3,4	OTA-SG18	w1118/Y; VT025925-p65:AD in attP40/+;VT058566-GAL4:DBD in attP2/10X UAS-IVS-mCD8:GFP in VK00005
Suppl. Fig. S2 G1	OTA-SG19	w1118/w1118; R95A10-p65:AD in attP40/+; VT058566-GAL4:DBD in attP2/20XUAS-CsChrimson:tdTomato in VK00005
Suppl. Fig. S2 G2	OTA-SG19	w1118/Y; R95A10-p65:AD in attP40/+; VT058566-GAL4:DBD in attP2/20XUAS-CsChrimson:tdTomato in VK00005
Suppl. Fig. S2 G3	OTA-SG19	w1118/Y; R95A10-p65:AD in attP40/+; VT058566-GAL4:DBD in attP2/10X UAS-IVS-mCD8:GFP in VK00005
Suppl. Fig. S2 H1	OTA-SG21	w1118/w1118; R95A10-p65:AD in attP40/+;VT004439-GAL4:DBD in attP2/20XUAS-CsChrimson:tdTomato in VK00005
Suppl. Fig. S2 H2	OTA-SG21	w1118/Y; R95A10-p65:AD in attP40/+;VT004439-GAL4:DBD in attP2/20XUAS-CsChrimson:tdTomato in VK00005
Suppl. Fig. S2 H3,4	OTA-SG21	w1118/Y; VR95A10-p65:AD in attP40/+;VT004439-GAL4:DBD in attP2/10X UAS-IVS-mCD8:GFP in VK00005
Suppl. Fig. S2 I1	OTA-SG22	w1118/w1118; R26H04-p65:AD in attP40/+;VT011128-GAL4:DBD in attP2/20XUAS-CsChrimson:tdTomato in VK00005
Suppl. Fig. S2 I2	OTA-SG22	w1118/Y; R26H04-p65:AD in attP40/+;VT011128-GAL4:DBD in attP2/20XUAS-CsChrimson:tdTomato in VK00005
Suppl. Fig. S2 I3	OTA-SG22	w1118/Y; R26H04-p65:AD in attP40/+;VT011128-GAL4:DBD in attP2/10X UAS-IVS-mCD8:GFP in VK00005
Suppl. Fig. S2 J1	OTA-SG24	w1118/w1118; VT058554-p65:AD in attP40/+;VT058566-GAL4:DBD in attP2/20XUAS-CsChrimson:tdTomato in VK00005
Suppl. Fig. S2 J2	OTA-SG24	w1118/Y; VT058554-p65:AD in attP40/+;VT058566-GAL4:DBD in attP2/20XUAS-CsChrimson:tdTomato in VK00005
Suppl. Fig. S2 J3,4	OTA-SG24	w1118/Y; VT058554-p65:AD in attP40/+;VT058566-GAL4:DBD in attP2/10X UAS-IVS-mCD8:GFP in VK00005
Suppl. Fig. S2 K1	OTA-SG27	w1118/w1118; R26H04-p65:AD in attP40/+; R76H04-GAL4:DBD in attP2/20XUAS-CsChrimson:tdTomato in VK00005
Suppl. Fig. S2 K2	OTA-SG27	w1118/Y; R26H04-p65:AD in attP40/+; R76H04-GAL4:DBD in attP2/20XUAS-CsChrimson:tdTomato in VK00005
Suppl. Fig. S2 K3	OTA-SG27	w1118/Y; R26H04-p65:AD in attP40/+; R76H04-GAL4:DBD in attP2/10X UAS-IVS-mCD8:GFP in VK00005
Suppl. Fig. S2 L1	OTA-SG29	w1118/w1118; VT002471-p65:AD in attP40/+;VT058566-GAL4:DBD in attP2/20XUAS-CsChrimson:tdTomato in VK00005
Suppl. Fig. S2 L2	OTA-SG29	w1118/Y; VT002471-p65:AD in attP40/+;VT058566-GAL4:DBD in attP2/20XUAS-CsChrimson:tdTomato in VK00005
Suppl. Fig. S2 L3	OTA-SG29	w1118/Y; VT002471-p65:AD in attP40/+;VT058566-GAL4:DBD in attP2/10X UAS-IVS-mCD8:GFP in VK00005
Suppl. Fig. S2 O1	OTA-SG32	w1118/w1118; Tdc2-p65:AD in attP40/+; R15E12-GAL4:DBD in attP2/20XUAS-CsChrimson:tdTomato in VK00005
Suppl. Fig. S2 O2	OTA-SG32	w1118/Y; Tdc2-p65:AD in attP40/+; R15E12-GAL4:DBD in attP2/20XUAS-CsChrimson:tdTomato in VK00005
Suppl. Fig. S2 O3	OTA-SG32	w1118/Y; Tdc2-p65:AD in attP40/+; R15E12-GAL4:DBD in attP2/10X UAS-IVS-mCD8:GFP in VK00005
Suppl. Fig. S2 M1	OTA-SG34	w1118/w1118; Tdc2-p65:AD in attP40/+;VT046248-GAL4:DBD in attP2/20XUAS-CsChrimson:tdTomato in VK00005
Suppl. Fig. S2 M2	OTA-SG34	w1118/Y; Tdc2-p65:AD in attP40/+;VT046248-GAL4:DBD in attP2/20XUAS-CsChrimson:tdTomato in VK00005
Suppl. Fig. S2 M3	OTA-SG34	w1118/Y; Tdc2-p65:AD in attP40/+;VT046248-GAL4:DBD in attP2/10X UAS-IVS-mCD8:GFP in VK00005
Suppl. Fig. S2 N1	OTA-SG36	w1118/w1118; Tdc2-p65:AD in attP40/+; VT019391-GAL4:DBD in attP2/20XUAS-CsChrimson:tdTomato in VK00005
Suppl. Fig. S2 N2	OTA-SG36	w1118/Y; Tdc2-p65:AD in attP40/+; VT019391-GAL4:DBD in attP2/20XUAS-CsChrimson:tdTomato in VK00005
Suppl. Fig. S2 N3	OTA-SG36	w1118/Y; Tdc2-p65:AD in attP40/+; VT019391-GAL4:DBD in attP2/10X UAS-IVS-mCD8:GFP in VK00005
Suppl. Fig. S3 A, S4 H1,2, I1	Tdc2-GAL4	w1118, hs-FLPG5-PEST in attP3/Y;Tdc2-GAL4/+; 10XUAS-FRT-stop-FRT-myr::smGdP-HA in VK00005,10XUAS-FRT-stop-FRT-myr::smGdP-V5-THS-10XUAS-FRT-stop-FRT-myr::smGdP-FLAG in Su(Hw)attP1/ +
Suppl. Fig. S4 H3,4, I2-4	VUMd1	w1118, hs-FLPG5-PEST in attP3/Y;VT025925-p65:AD in attP40/+; 10XUAS-FRT-stop-FRT-myr::smGdP-HA in VK00005,10XUAS-FRT-stop-FRT-myr::smGdP-V5-THS-10XUAS-FRT-stop-FRT-myr::smGdP-FLAG in Su(Hw)attP1/ VT019841-GAL4:DBD in attP2
Fig. S6B, left
Fig. S6B, right
Fig. S7B
Fig. S7D
Fig. S7F
Fig. S7H
Fig. S8A
Fig. S8B
Fig. S8C
Fig. S9A
Fig. S9B
Fig. S9C
Fig. S9D
Fig. S9E
Fig. S9F
Fig. S10
Fig. S11
Fig. S12A
Fig. S12B
Fig. S12C
Fig. S12D
Fig. S12E
Fig. S12F
Fig. S12G, L
Fig. S12H, M
Fig. S12I, N
Fig. S12J, O
Fig. S12K, P
Fig. S13A, B
Table S3

### Sheet: TableS2_Expression_pattern
Supplementary Table S2: Summary of OA/TA cells labelled by the split-GAL4 lines described in this study
Split GAL4 name	Labeled cell types
	ASM1	ASM2	ASM3	ASM4	ASM5	AL2i1	AL2i2	AL2i3	AL2i4	AL2b1	AL2b2	VUMa1	VUMa2	VUMa3	VUMa4	VUMa5	VUMa6	VUMa7	VUMa8	VPM1	VPM2	VPM3	VPM4	VPM5	VUMd1	VUMd2 (a, b)	VUMd3	VUMd4	VL1	VL2	Uncharacterized	Non-OA cells 1: very few (~3), 2: moderate (5-10), 3: broad (>10)
OTA-SG01																																1
OTA-SG02																																1
OTA-SG03																															ASM	2
OTA-SG04																															VL	2
OTA-SG05																																1
OTA-SG06																																2-3
OTA-SG07																																2
OTA-SG08																																2
OTA-SG09																																2
OTA-SG10																															VM	1
SS32637																															AL, VM	2
OTA-SG11																															VM	3
OTA-SG12																																2
OTA-SG13																																2
OTA-SG14																																3
OTA-SG15																																3
SS48831																																3
OTA-SG16																																2
OTA-SG17																															VM	2
OTA-SG18																															VM	2
OTA-SG19																																1
OTA-SG20																																1
OTA-SG21																															VM	2
OTA-SG22																																3
OTA-SG23																																1
OTA-SG24																																1
OTA-SG25																																1
OTA-SG26																															VM	1
OTA-SG27																																1
OTA-SG28																																2-3
OTA-SG29																																2
OTA-SG30																																1
SS58292																																2-3
OTA-SG31																																2
OTA-SG32																															VM	2
OTA-SG33																																1
OTA-SG34																															VM	1-2
OTA-SG35																																1
OTA-SG36																															VM	1
OTA-SG37																																3
OTA-SG38																																2
SS01545																																2
OTA-SG39																																1
Legend:
italics= SG4 lines described in Supplementary Figures
blue= lines from FlyLight Split-GAL4 Driver Collection
	main OA/TA labelled
	less consistent (between 90%-25%) and/or weak labelling
	sporadic labelling (25% or less)
"Uncharacterized" OA/TA cell clusters are noted when cell bodies are detected but corresponding innervations were too faint to be characterized.

### Sheet: TableS3_Labeled_cell_number
Supplementary Table S3: Quantification of cell labelled with split-GAL4 lines described in this study
Split GAL4 name	OA/TA labelled	Sex	Average # cells (Chrimson:tdTomato)				Average # Tdc2+ cells (GFP)
			ASM	VL	AL2	VM	ASM	VL	AL2	VM
	[Expected cell number]		8 X 2	2 X 2	9 X 2	27	8 X 2	2 X 2	9 X 2	27
OTA-SG01	ASM1, VL1/2	M	3.5 ± 0.6	4 ± 0			3.8 ± 1.8	3 ± 0.7
		F	4 ± 0	3.8 ± 0.5
OTA-SG02	ASM1, VL1/2	M	4 ± 0	3.7 ± 0.6			4.2 ± 0.4	3 ± 1
		F	4 ± 0	4 ± 0
OTA-SG03	ASM1, (ASM) VL1/2	M	5.5 ± 0.5	4 ± 0			5 ± 0.8	3.3 ± 1
		F	4.3 ± 0.8	4 ± 0
OTA-SG04	ASM2/3	M	4 ± 0				4 ± 0
		F	4 ± 0
OTA-SG05	ASM2/3 + VL1	M	4 ± 0	1.7 ±0.5			3.8 ± 0.5	1.8 ± 0.5
		F	4 ± 0	1.8 ± 0.4
OTA-SG06	ASM2/3 + VL1/2	M	4 ± 0	2 ± 0.5			4.3 ± 1.3	2 ± 0.8
		F	4.4 ± 0.5	1.6 ± 0.5
OTA-SG07	ASM1/2/3 + VL1/2	M	7.7 ± 0.7	3.9 ± 0.3			7.8 ± 0.5	3.3 ± 0.5
		F	8 ± 0	4 ± 0
OTA-SG08	ASM4/5	M	7.5 ± 1.2				7.8 ± 0.4
		F	7.9 ± 0.4
OTA-SG09	ASM4/5	M	7.4 ± 0.9				8 ± 0.7
		F	7.8 ± 0.5
OTA-SG10	ASM4(5), (VM)	M	3.3 ± 1.4			0.7 ± 0.9	6 ± 0.8			0.25 ± 0.5
		F	3.6 ± 1.2			0.8 ±0.9
SS32637	AL2i1, (AL2i3, AL), VUMa2, VUMd2, (VM)	M			7.5 ± 0.6	6.5 ± 0.6
		F			6.3 ± 0.5	7.3 ± 0.9
OTA-SG11	AL2i2(3), VUMd2, (VM)	M			4.2 ± 1.3	4.4 ± 0.6			5.3 ± 0.6	7 ± 1
		F			4 ± 0	3.5 ± 2
OTA-SG12	AL2i3	M			4 ± 0.8				2.7 ± 0.6
		F			4 ± 0
OTA-SG13	AL2i4	M			1.9 ± 0.4				1.3 ± 1.2
		F			2 ± 0.8
OTA-SG14	AL2i3/4	M			5.7 ± 0.6				5 ± 0
		F			5.3 ± 0.9
OTA-SG15	AL2b1, VUMd2	M			2 ± 0	2 ± 0			2.3 ± 0.5	1 ± 0.8
		F			2 ± 0	1.8 ± 0.5
SS48831	VUMa1, (7)	M			3.0 ± 0					2.8 ± 0.5
		F			3 ± 0
OTA-SG16	VUMa2, AL2i2(1)	M			3.8 ± 0.7	1.8 ± 0.3			4.0 ± 0	2.0 ± 0
		F			3.8 ± 0.5	2 ± 0
OTA-SG17	VUMa2, VUMd1, AL2i2 (VM)	M			3.9 ± 0.3	3.4 ±0.7		0.3 ± 0.6	3.7 ± 0.6	2.3 ± 06
		F			3.9 ± 1	4.8 ±1
OTA-SG18	VUMa2, AL2i2, (VM)	M			3.2 ± 0.8	2.2 ±0.4			3 ± 1.2	3 ± 1.4
		F			1.9 ± 1	2.4 ± 0.7
OTA-SG19	VUMa3	M				2 ± 0.7				1.7 ± 0.6
		F				2.2 ± 0.5
OTA-SG20	VUMa3, (VPM4)	M				2.8 ± 1.3				2 ± 0
		F				2.6 ± 0.9
OTA-SG21	VUMa3, (VM)	M				1.8 ± 0.5				1 ± 0
		F				2.8 ± 1.9
OTA-SG22	VUMa2/3	M				2.9 ± 1				3.7 ± 0.6
		F				2.5 ± 1
OTA-SG23	VUMa4	M				2 ± 0				1.5 ± 0.6
		F				1.7 ± 0.5
OTA-SG24	VUMa2/3/4, AL2i4	M			2 ± 0	4 ± 2.9			2.8 ± 1	5.3 ± 1.3
		F			2.6 ± 0.9	6 ± 0
OTA-SG25	VUMa5	M				1.6 ± 0.5				1.5 ± 0.6
		F				2 ± 0
OTA-SG26	VPM3, VUMa6	M				3.4 ± 0.5				3.6 ± 1.7
		F				3.2 ± 0.4
OTA-SG27	VUMa2,7	M				2.7 ± 0.8				3.2 ± 0.8
		F				2.4 ± 0.9
OTA-SG28	VUMa6,7 (2)	M				3 ± 0			1.2 ± 0.8	2.8 ± 0.4
		F				3 ± 0
OTA-SG29	VUMa7 (6), VPM3	M				3.5 ± 0.6				7.3 ± 1.2
		F				3.4 ± 0.7
OTA-SG30	VUMa1, 8	M				3 ± 0				3.3 ± 1.5
		F				2.9 ± 0.3
ss58292	VPM1	M				2 ± 0				2 ± 0
		F				2 ± 0
OTA-SG31	VPM2	M				2 ± 0.8				2.6 ± 0.9
		F				2 ± 0
OTA-SG32	VPM2 (VUMd1, VM)	M				1.4 ± 0.9				3 ± 0.8
		F				3.5 ± 2.4
OTA-SG33	VPM3	M				2 ± 0				2.3 ± 0.6
		F				2 ± 0
OTA-SG34	VPM3 (VM)	M				3.2 ± 1				2.3 ± 1.2
		F				3 ± 0.7
OTA-SG35	VPM4	M				2 ± 0				1.4 ± 0.5
		F				2 ± 0
OTA-SG36	VPM4 (AL2b1, VUMa3, VM)	M			1 ± 1.7	5.7 ± 1.5			1.3 ± 1.2	3.7 ± 0.6
		F			1.6 ± 1.1	5.4 ± 0.9
OTA-SG37	VUMa2, VUMd1 (AL2i2)	M			0.7 ± 0.5	3.5 ± 0.8			0.4 ± 0.5	2.6 ± 0.5
		F			0.3 ± 0.5	3.3 ± 0.5
OTA-SG38	VUMd2, AL2b1 (AL2i4)	M			2.7 ± 0.8	1.6 ± 0.5			2 ± 0	1.3 ± 1.2
		F			2.8 ± 0.5	1.5 ± 0.6
SS01545	VL1	M		2 ± 0				2.3 ± 0.5
		F		2.3 ± 0.6
OTA-SG39	VL1/2	M	0.4 ± 0.5	3.8 ± 0.5			3.5 ± 0.6	4 ± 0
		F	0 ± 0	4 ± 0
Legend:
Number of labeled cells (average ± S.D.) from 3-10 samples per genotype, per sex
italics= SG4 lines described in Supplementary Figures
blue= lines from FlyLight Split-GAL4 Driver Collection
() = less consistent labelling (between 90%-25%), very weak labelling, or unsure OA type
labelling >25% is indicated only in Supplementary Table S2
